# Conserved but mechanistically diverse piRNA defence against *gypsy* LTR retrotransposons in insect ovaries

**DOI:** 10.1101/2025.09.05.674496

**Authors:** Shashank Chary, Patricia E. Carreira, Sarah Nicholas, Kathryn B. McNamara, Ian A. Cockburn, Karin Nordström, Therésa M. Jones, Rosalyn Gloag, Alyson Ashe, Leon E. Hugo, Rippei Hayashi

**Affiliations:** The Shine-Dalgarno Centre for RNA Innovation, John Curtin School of Medical Research, The Australian National University, Canberra, ACT 2601, Australia; Division of Immunology and Infectious Disease, John Curtin School of Medical Research, The Australian National University, Canberra, ACT 2601, Australia; Flinders Health and Medical Research Institute, Flinders University, Adelaide 5001, Australia; School of BioSciences, University of Melbourne, Victoria 3010, Australia; School of Life and Environmental Sciences, The University of Sydney, New South Wales 2006, Australia; Charles Perkins Centre, School of Life and Environmental Sciences, The University of Sydney, New South Wales 2006, Australia; The Mosquito Control Laboratory, QIMR Berghofer, 300 Herston Rd Herston, QLD 4006, Australia; School of Biomedical Sciences, University of Queensland, Australia, and Faculty of Health, Queensland University of Technology, Australia

## Abstract

Organisms have evolved highly adaptable defence systems to silence mobile genetic elements such as transposons. While individual transposons may emerge and vanish over time, the long-term evolutionary stability of the pathways that suppress them remains poorly understood. In the ovarian somatic cells of *Drosophila*, *envelope*-carrying *gypsy* long terminal repeat (LTR) retrotransposons are silenced by the Piwi-interacting RNA (piRNA) pathway, which depends exclusively on Piwi - an evolutionary derivative of an Aubergine/Piwi gene duplication unique to flies. Recent studies, however, have revealed that *envelope*-carrying *gypsy* elements are widespread across metazoans and particularly abundant in insect genomes, raising questions about the origin of ovarian somatic piRNA defence. Here we demonstrate that *Aedes* and *Anopheles* mosquitoes, as well as stingless bees and crickets, all produce piRNAs targeting *gypsy* elements in ovarian somatic cells, indicating a continuous arms race in this cellular niche for more than 400 million years of insect evolution. Notably, in *Aedes aegypti*, ovarian somatic cells express the same piRNA clusters as other somatic tissues, where they are known to target RNA viruses - suggesting a shared origin of anti-viral and anti-retrotransposon defences. Furthermore, we reveal striking lineage-specific differences in ovarian somatic piRNA biogenesis: slicing-independent phasing dominates in dipterans, ping-pong amplification in bees, and slicing-dependent phasing in crickets. Together, these findings indicate that distinct piRNA pathways have independently evolved at different timepoints to silence the same class of retrotransposons in insect evolution.
