## Supplementary Table S1 for "Conserved but mechanistically diverse piRNA defence against *gypsy* LTR retrotransposons in insect ovaries"

### Sheet: Aaeg_cluster3
acgggacatcatggagattc
cggaactgcagcacatgaac
tacgatgacttcgatggcag
ttgatcttgtcgacggcaac
taaggatggcggagtcaaca
cccgatagcatgaagtactg
tcaggtgatcaaggcacatg
accggacagtacgacatcaa
tcaacagggcacgaacatcg
ccggtgtgagtaagcagtaa
cggaagcttgaaactctgca
cttgatgttctcgagaggtg
gagtatgcttacggacaacc
aaggcttgatcgcgattgag
ttgatcacacggtgagagga
agagcaggagattcaaggga
aggttcagaggaaggctatg
attggtacggaggagttgtg
ctgttacggacgacaactgg
atgagaactctgatcagcgc
tacgagttgacggaggcaac
tgatagtgatgacgaggtcc
agacgaatgcggcagtgaac
gatgacgtcgaacagctcat
gacttcgacaccaactatgg

### Sheet: Aste_NC_050202_37
tagtgtaggattgaggcgta
tacgcattgatctagggcaa
atggtatcgttcgtgtagtg
agctcagtgtaacatcatgc
atggttcagttcaatgaggc
gcagtacacgaacacgatct
gttatcgatcgcaatgggta
gcagttagaccgtgaacatt
gcgaagattggagcagtaga
atcgaacgcgtgtcgacaat
tggacgagctagcagtaaga
agaacgttactcgctgtacg
catcgaaacctaatcgccac
aactattggtgcagagcacg
aaggcagcatcaaacactgc
cacgcgatcatgttacagtg
tcatgagacaaagtggaccc
tgacgatggacaaccgatcg
agccattaccgtagaagatc
cctcgaagacttcaacgttc
atcacaaccctgacagaagg
tgaagagggagagtacaccg
aagatgtcgcacggactgag
ggatcaacgggatccaaaga

### Sheet: Tcarb_R2_1
ggaccgacatagtttcagag
actctacggatgagtcactt
tcgatcttacgtgtacggac
ctttacagagaggtggctta
taagcggactccaaggaacg
atggtgatagattaccgtgc
aaacgaacgccgtaacgcac
atacaattcacgcgagcgtg
agacgatctacgtcgcgaat
caaagcttcactcacagctg
tagtcgagtggtgtatcttc
ttagagtaaccgacgctcag
gcgtgttagatcacaatcgg
actctataagtcaggagcgg
attcgagcacttcgtatcac
gcagggaatacgcaacagac
tggaactatgtggatccacg
gtactttctgacaccaagga
tacatgtcgcaccagaagac
tgcatcgacaacgaggatgg
gaaggcaagtgtgcaggaac
cgatatactactgcggcatg

### Sheet: Adom_8446
tgtcatttcgatggaggcaa
ttgttaggtggcaatcgttg
taaggcgatctaggtgtgtg
aacgtggagatcagcggtaa
atagaagtcgcatttggctc
gaggaaggacttgcatgacg
aagtaagtaacgggttgccg
ggatatctcatcatgggacg
taggcctgtagagaataggg
ttcaggaggagtaccaacac
gaagacgacgacactacgct
cacattcgacacggtcacaa
cattcgtgacaggtgagttg
aagtgccaaaccacgaagtc
cacaacattggtgtcaggtg
gtgtagagatcgacgagtgt
ccacctagtcgatcaagaac
gattgtgagacagaggcaca
agagatagaggcacgtgact
ccgaatgcaagcgatacttc
gcatgcaacgactcacacaa
gcagacgattcggttatgac
gacacatcacagcagggaag
gtcgacatgttcgaactgtc
caagatcgtagaactcccac
accgcggtcatcaagaatag
aaacggatggttatgggtgc
catgagtacgagctgtttgg
acgacgccatatcagatgag
tgatgtggtaagcgactgtc

### Sheet: Adom_piwi1
taattggccgacacgatcag
tgatacaaacgccaatccgt
caacaaccccttcttaactg
ctccaaaggtcttgacgtat
tagaagtaaggtagccaggc
gtaatcggtcaggacgacag
cttgggagatgttgatctgg
gggctttgtgcgagaaacaa
cgttgtccaaatctcagcaa
aactctggcagcactaacat
gctgcagtgtcatgacaaac
ttggtgtgagcagaaactgc
caactccatcacggtagatt
agtcgtatctttcaggactg
taagtagggctaactgttcc
cagtccaacattgtcactga
ctgtgcaaacactgtccaac

### Sheet: Dmel_piwi
tctcttgaagcctctatacg
catacggacacgaggattct
ccatcgaatagatagcctga
gaatttcctggtggtgaaca
gattacggccaactaattcc
tgctgacgaatcgatgtctc
caacgtcgcattatgtcgta
ccgtaaggacaatcaagtcc
ttcggagtttgtccaaagtc
gagctcaggaattagtacca
gttcattcgcgtataactgc
acataagttccagtgcgatc
atctgagcgcacacaatcat
tccattgaggcaatcaatgc
tcatgttgatattggcgcag
gtgttcatggatctggttac
gtagtacaagtggcacatct
