## Supplementary Table S2 for "Conserved but mechanistically diverse piRNA defence against *gypsy* LTR retrotransposons in insect ovaries"

### Sheet: weblogo_mosquitoes
Figure 6 and Supplementyary Figure S7
piRNAs (>22nt), nucleotide composion at -5 to +6 at the piRNA 3' ends
Aedes aegypti ovary small RNA seq rep1
position	A	C	G	U	U.ratio
-5	559155	499075	420666	660519	0.308738
-4	620375	487358	385537	646145	0.302019
-3	715749	326518	502083	595065	0.278144
-2	416654	372833	740555	609373	0.284832
-1	422282	467825	336100	913208	0.426849
+1	319576	226718	272824	1320297	0.61713	Z-score	4.82739
+2	595140	475368	678989	389918	0.182254
+3	533996	604414	363446	637559	0.298006
+4	498600	356212	538728	745875	0.348635
+5	598509	393511	407757	739638	0.34572
+6	568282	441437	387614	742082	0.346862
						S.D.	0.0631654
						mean	0.312206
Aedes aegypti ovary small RNA seq rep2
position	A	C	G	U	U.ratio
-5	310815	272849	248197	352853	0.297838
-4	338409	270041	234243	342021	0.288695
-3	406723	182305	290310	305376	0.257763
-2	218616	199153	451270	315675	0.266457
-1	249944	236496	212211	486063	0.410279
+1	186167	131588	163821	703138	0.593509	Z-score	4.94541
+2	326931	255585	369813	232385	0.196153
+3	297197	331533	208042	347942	0.293693
+4	278131	202547	298467	405569	0.342335
+5	328546	220859	230257	405052	0.341899
+6	325032	242258	215939	401485	0.338888
						S.D.	0.0586623
						mean	0.3034
Anopheles stephensi ovary small RNA seq rep1
position	A	C	G	U	U.ratio
-5	130215	129847	133515	184933	0.319671
-4	135374	119326	150473	173337	0.299627
-3	194357	98778	122237	163138	0.281997
-2	72586	117508	201311	187105	0.323426
-1	127992	111081	128814	210623	0.364078
+1	95820	75369	51558	355763	0.614964	Z-score	4.78528
+2	159208	96756	226409	96137	0.16618
+3	150995	149340	99852	178323	0.308245
+4	133585	109000	107299	228626	0.395198
+5	129248	101630	142102	205530	0.355275
+6	130429	118953	128207	200921	0.347308
						S.D.	0.0624548
						mean	0.3161
Anopheles stephensi ovary small RNA seq rep2
position	A	C	G	U	U.ratio
-5	129482	130231	134744	184289	0.318428
-4	135809	118783	151612	172542	0.298131
-3	201315	94014	121010	162407	0.280619
-2	69488	113307	209086	186865	0.322879
-1	127754	113177	131931	205884	0.355742
+1	95330	74623	51686	357107	0.617036	Z-score	4.80861
+2	158161	98355	227905	94325	0.162982
+3	150008	148904	99592	180242	0.311435
+4	133813	107537	108462	228934	0.395569
+5	128418	102280	141648	206400	0.356633
+6	130429	118510	129315	200492	0.346425
						S.D.	0.0628355
						mean	0.314884

### Sheet: weblogo_Tetragonula
Figure 6 and supplementary Figure S7
Tetragonula carbonaria small RNA reads mapping to R2_1 piRNA cluster
ovary small RNA library replicate #1
plus piRNAs (>22nt), nucleotide composion at -5 to +6
position	A	C	G	U	U.ratio
-5	5112153	4129119	5782546	5512102	0.268413
-4	4822383	4067160	4323244	7323133	0.356601
-3	5600481	3725467	4137923	7072049	0.344375
-2	5677274	3667661	4490971	6700014	0.326258
-1	4808251	3075164	4632044	8020461	0.390558
+1	591546	598066	391793	18954515	0.922993	Z-score	12.6731
+2	6793752	4715597	4485587	4540984	0.221124
+3	3502155	7770964	2665407	6597394	0.321261
+4	5087976	2960061	5449286	7038597	0.342746
+5	5864685	4604470	3311313	6755452	0.328958
+6	4743961	4693911	4927798	6170250	0.300461
						S.D.	0.0475744
						mean	0.320075
minus piRNAs (>22nt), nucleotide composion at +5 to +15
position	A	C	G	U	A.ratio
+5	188549	157762	123317	151119	0.303745
+6	194939	103369	134209	188230	0.314039
+7	238279	148298	93308	140862	0.383858
+8	180735	88746	226548	124718	0.291157
+9	128804	138808	170482	182653	0.207498
+10	554792	12415	33654	19886	0.893749	Z-score	12.3438
+11	212671	155448	104561	148067	0.342605
+12	190681	134014	137000	159052	0.30718
+13	180412	141415	143343	155577	0.290637
+14	178064	137599	171943	133141	0.286854
+15	151696	175249	140429	153373	0.244377
						S.D.	0.0483283
						mean	0.297195
ovary small RNA library replicate #2
plus piRNAs (>22nt), nucleotide composion at -5 to +6
position	A	C	G	U	U.ratio
-5	3791223	3123676	3973491	4059286	0.271566
-4	3446041	3053756	3088302	5359577	0.358556
-3	4106007	2801173	2959068	5081428	0.339948
-2	4255589	2554464	3437988	4699635	0.314406
-1	3717830	2113766	3440277	5675803	0.379711
+1	481624	453216	276760	13736076	0.918944	Z-score	12.6423
+2	5159486	3440493	3107248	3240449	0.216786
+3	2734890	5279046	1974403	4959337	0.33178
+4	3787376	2123627	3749036	5287637	0.353743
+5	4179263	3343913	2555872	4868628	0.325711
+6	3537924	3367908	3588369	4453475	0.297938
						S.D.	0.0474542
						mean	0.319015
minus piRNAs (>22nt), nucleotide composion at +5 to +15
position	A	C	G	U	A.ratio
+5	142574	109950	98694	110552	0.308755
+6	138988	75475	103973	143334	0.30099
+7	179187	107852	67804	106927	0.388044
+8	135046	65040	166272	95412	0.292453
+9	96531	108478	123796	132965	0.209046
+10	400636	10122	30966	20046	0.867609	Z-score	12.3002
+11	152415	115934	77445	115976	0.330067
+12	135134	97035	105695	123906	0.292644
+13	134524	101055	107958	118233	0.291323
+14	133043	104270	128665	95792	0.288115
+15	116021	129197	102185	114367	0.251253
						S.D.	0.0465309
						mean	0.295269

### Sheet: size_distribution_Tetragonula
Figure 6 and Supplementary Figure S7
size / nt	rep1_plus	rep1_minus	rep2_plus	rep2_minus
18	0.0018091	0.000222514	0.00155414	0.000212635
19	0.00336975	0.000524854	0.00331474	0.000507576
20	0.00903587	0.00112362	0.00813669	0.00112646
21	0.0239355	0.00273788	0.0225124	0.00273763
22	0.109809	0.00845269	0.097751	0.00802939
23	0.0600955	0.0109095	0.0533286	0.0110095
24	0.0856314	0.0209064	0.081472	0.0207078
25	0.140758	0.0426826	0.141897	0.0441413
26	0.264033	0.119696	0.270249	0.130908
27	0.193343	0.279711	0.19843	0.290644
28	0.0765297	0.312567	0.0876454	0.299934
29	0.0215636	0.13886	0.0239108	0.132609
30	0.00558514	0.046346	0.00564782	0.0424954
31	0.00152222	0.00959188	0.00125007	0.00890939
32	0.000757679	0.00212239	0.000666326	0.00206875
33	0.000684931	0.00123781	0.000566847	0.00124945
34	0.000437861	0.000822772	0.00034161	0.000724702
35	0.000323935	0.000459157	0.000364133	0.000563129
36	0.000155105	0.000290662	0.000213975	0.000271491
37	0.000167458	0.000224484	0.000247761	0.000191827
38	0.000233343	0.000196514	0.000163297	0.000189383
39	0.00016334	0.000147013	0.000240253	0.000570725
40	5.62769e-05	0.000166092	9.57258e-05	0.000198631
mean / nt	25.3224	27.4219	25.4467	27.3758
